# Differentially abundant bacteria drive the N_2_-fixation of a widespread moss in the forest-tundra transition zone

**DOI:** 10.1101/2023.06.16.545342

**Authors:** Dennis Alejandro Escolástico-Ortiz, Charlotte Blasi, Jean-Philippe Bellenger, Nicolas Derome, Juan Carlos Villarreal-A

**Affiliations:** Département de Biologie, Université Laval, Québec, G1V 0A6, Canada; Institut de Biologie Intégrative et des Systèmes (IBIS), Université Laval, Québec, G1V 0A6, Canada; Centre d’études nordiques (CEN), Université Laval, Québec, QC, Canada; Centre Sève, Département de Chimie, Université de Sherbrooke, Sherbrooke, J1K 2R1, QC, Canada

**Keywords:** *Azorhizobium*, biological nitrogen fixation, core microbiome, moss symbiosis, *Racomitrium lanuginosum*, *Rhodomicrobium*.

## Abstract

Bryophytes maintain symbiosis with epiphytic bacteria influencing the local nutrient budget. Moss bacterial communities are composed of a core microbiome and bacteria recruited from environmental sources. Notably, symbiotic N_2_-fixing bacteria contribute to the N budget in northern ecosystems through biological nitrogen fixation. This process may be affected by the abundance of diazotrophs and moss nutrient content. We used the abundant moss *Racomitrium lanuginosum* in a forest tundra and shrub tundra in Northern Quebec, Canada, to investigate the bacterial and diazotrophic communities associated with habitat type using amplicon sequencing of the bacterial 16S rRNA and *nifH* genes and test whether the moss core microbiome has recruitment from the soil bacteria community. The *nifH* amplicons and element analysis were used to test the effect of diazotrophic abundance and moss nutrient content on N_2_-fixation activity estimated by acetylene reduction assays. Moss microbial communities between tundra types hosted similar bacterial diversity but differentially abundant groups. The core microbiome of *R. lanuginosum* is composed of bacteria strongly associated with northern mosses with no significant recruitment from the soil. The relative abundances of dominant diazotrophs are significantly correlated with acetylene reduction rates. In contrast, the moss nutrient content did not significantly drive N_2_-fixation. The proteobacterial genera *Azorhizobium* and *Rhodomicrobium* represent newly reported bacteria associated with N_2_-fixation rates in the tundra. We identified critical bacterial groups related to moss-bacterial symbiosis and N_2_-fixation in the forest-tundra transition zone, a changing environment susceptible to climate warming.
