## Supplementary Information - Tables for "Differentially abundant bacteria drive the N_2_-fixation of a widespread moss in the forest-tundra transition zone"

### Sheet: Captions
Differentially abundant bacteria drive the N2-fixation of a widespread moss in a forest-tundra transition zone
Symbiosis
Dennis Alejandro Escolástico-Ortiz1,2,3*, Charlotte Blasi4, Jean-Philippe Bellenger4, Nicolas Derome2 and Juan Carlos Villarreal1,2,3
1Département de Biologie, Université Laval, Québec, G1V 0A6, Canada
2Institut de Biologie Intégrative et des Systèmes (IBIS), Université Laval, Québec, G1V 0A6, Canada.
3Centre d’études nordiques (CEN), Université Laval, Québec, QC, Canada
4Centre Sève, Département de Chimie, Université de Sherbrooke, Sherbrooke, J1K 2R1, QC, Canada
* escolasticodennis@gmail.com
Supplementary Information
Tables
Table S1 Data of 177 amplicon samples of Racomitrium lanuginosum and associated soil. The description includes sample type (moss or soil), amplicon type (16S and nifH), sequence file name, voucher (herbarium specimen or DNA), subsample, herbarium accession, collection date, country, province, locality, altitude, coordinates in latitude and longitude, habitat type and accessions (BioSamples and Se…
Table S2 Permutation multivariate analysis of variance (PERMANOVA) based on GUnifrac dissimilarity matrix comparing bacterial (16S) and diazotrophic (nifH) communities of Racomitrium lanuginosum between forest and shrub tundra and among plots. Each analysis consisted of 10,000 permutations

### Sheet: Table_S1
Index	Sample type	Amplicon type	Sequence name	Voucher	Subsample	Herbarium accession	Collection date	Country	Province	Locality	Altitude	Latitude	Longitude	Latitude (DD)	Longitude (DD)	Habitat	BioSample Accession	SRA Accession	Library Size	Shannon	Simpson	Pielou	Faith	Richness
1	Moss	16S	JC2788-16S	D. A. Escolástico O. - 369	369-A1	QFA-637636	2019-07-16	Canada	Quebec	Kuujjuarapik, Road km 8.5	210	55°19.551'	77°42.706'	55.32585 N	77.71177 W	Forest tundra	SAMN31436785	SRR22028381	NA	NA	NA	NA	NA	NA
2	Moss	16S	JC2789-16S	D. A. Escolástico O. - 370	370-A1	QFA-637637	2019-07-17	Canada	Quebec	Kuujjuarapik, Road km 8.5	127	55°21.646'	77°39.231'	55.36077 N	77.65385 W	Forest tundra	SAMN31436786	SRR22028380	NA	NA	NA	NA	NA	NA
3	Moss	16S	JC2790-16S	D. A. Escolástico O. - 371	371-A1	QFA-637638	2019-07-17	Canada	Quebec	Kuujjuarapik, Road km 8.5	5	55°21.650'	77°39.269'	55.36083 N	77.65448 W	Forest tundra	SAMN31436787	SRR22028369	6497	4.98523	0.988837	0.873005	8.75489	302
4	Moss	16S	JC2791-16S	D. A. Escolástico O. - 375	375-A1	QFA-637641	2019-07-17	Canada	Quebec	Kuujjuarapik, Road km 8.5	42	55°21.675'	77°39.274'	55.36125 N	77.65457 W	Forest tundra	SAMN31436788	SRR22028355	8424	5.05918	0.987812	0.863645	10.362	350
5	Moss	16S	JC2792-16S	D. A. Escolástico O. - 378	378-A1	QFA-637686	2019-07-18	Canada	Quebec	Kuujjuarapik, Road km 2.5	41	55°19.524'	77°42.646'	55.3254 N	77.71077 W	Forest tundra	SAMN31436789	SRR22028347	18137	5.41452	0.991607	0.870697	11.3789	502
6	Moss	16S	JC2793-16S	D. A. Escolástico O. - 379	379-A1	QFA-637644	2019-07-18	Canada	Quebec	Kuujjuarapik, Road km 2.5	29	55°19.508'	77°42.720'	55.32513 N	77.712 W	Forest tundra	SAMN31436790	SRR22028339	9660	5.26638	0.987821	0.843671	12.5908	514
7	Moss	16S	JC2794-16S	D. A. Escolástico O. - 380	380-A1	QFA-637645	2019-07-18	Canada	Quebec	Kuujjuarapik, Road km 2.5	30	55°19.582'	77°42.645'	55.32637 N	77.71075 W	Forest tundra	SAMN31436791	SRR22028328	5126	5.29771	0.991545	0.887202	10.4068	392
8	Moss	16S	JC2795-16S	D. A. Escolástico O. - 382	382-A1	QFA-637609	2019-07-18	Canada	Quebec	Kuujjuarapik, Road km 3, next to road	27	55°19.682'	77°42.724'	55.32803 N	77.71207 W	Forest tundra	SAMN31436792	SRR22028317	5176	5.26095	0.987328	0.876258	11.4977	405
9	Moss	16S	JC2796-16S	D. A. Escolástico O. - 383	383-A1	QFA-637610	2019-07-18	Canada	Quebec	Kuujjuarapik, Road km 3, next to road	5	55°19.712'	77°42.744'	55.32853 N	77.7124 W	Forest tundra	SAMN31436793	SRR22028311	3175	5.06961	0.98837	0.884232	9.79708	309
10	Moss	16S	JC2797-16S	D. A. Escolástico O. - 385	385-A1	QFA-637608	2019-07-19	Canada	Quebec	Kuujjuarapik, Behind CEN station.	145	55°16.643'	77°44.582'	55.27738 N	77.74303 W	Forest tundra	SAMN31436794	SRR22028310	14384	5.20083	0.977434	0.80451	14.9248	642
11	Moss	16S	JC2798-16S	D. A. Escolástico O. - 386	386-A1	QFA-637611	2019-07-19	Canada	Quebec	Kuujjuarapik, Behind CEN station.	127	55°16.663'	77°44.603'	55.27772 N	77.74338 W	Forest tundra	SAMN31436795	SRR22028379	8106	5.20916	0.989533	0.865162	9.37721	412
12	Moss	16S	JC2799-16S	D. A. Escolástico O. - 387	387-A1	QFA-637612	2019-07-19	Canada	Quebec	Kuujjuarapik, Behind CEN station.	31	55°16.656'	77°44.624'	55.2776 N	77.74373 W	Forest tundra	SAMN31436796	SRR22028378	NA	NA	NA	NA	NA	NA
13	Moss	16S	JC2800-16S	D. A. Escolástico O. - 388	388-A1	QFA-637613	2019-07-19	Canada	Quebec	Kuujjuarapik, Behind CEN station.	23	55°16.627'	77°44.457'	55.27712 N	77.74095 W	Forest tundra	SAMN31436797	SRR22028377	7904	5.24153	0.98871	0.856418	11.7116	455
14	Moss	16S	JC2801-16S	D. A. Escolástico O. - 389	389-A1	QFA-637614	2019-07-20	Canada	Quebec	Kuujjuarapik, Road km 12. Near shore.	18	55°22.744'	77°36.788'	55.37907 N	77.61313 W	Forest tundra	SAMN31436798	SRR22028376	5234	5.25423	0.992458	0.911868	10.3786	318
15	Moss	16S	JC2802-16S	D. A. Escolástico O. - 398	398-A1	QFA-637619	2019-07-23	Canada	Quebec	Umiujaq, Near Tursujuq Park offices	15	56°32.902'	76°31.795'	56.54837 N	76.52992 W	Shrub tundra	SAMN31436799	SRR22028363	8047	5.26318	0.989592	0.861824	11.0973	449
16	Moss	16S	JC2803-16S	D. A. Escolástico O. - 399	399-A1	QFA-637620	2019-07-23	Canada	Quebec	Umiujaq, Near Tursujuq Park offices	9	56°32.927'	76.31.697'	56.54878 N	76.52828 W	Shrub tundra	SAMN31436800	SRR22028364	4559	4.69566	0.978657	0.82422	8.85957	298
17	Moss	16S	JC2804-16S	D. A. Escolástico O. - 401	401-A1	QFA-637648	2019-07-24	Canada	Quebec	Umiujaq, Near trash deposit. Snow on the low of hill.	100	56°33.768'	76°30.651'	56.5628 N	76.51085 W	Shrub tundra	SAMN31436801	SRR22028365	6826	5.12329	0.990057	0.881178	8.90598	335
18	Moss	16S	JC2805-16S	D. A. Escolástico O. - 402	402-A1	QFA-637649	2019-07-24	Canada	Quebec	Umiujaq, Near trash deposit.	109	56°33.755'	76°30.699'	56.56258 N	76.51165 W	Shrub tundra	SAMN31436802	SRR22028366	2999	4.71766	0.98027	0.864105	7.13127	235
19	Moss	16S	JC2806-16S	D. A. Escolástico O. - 407	407-A1	QFA-637653	2019-07-24	Canada	Quebec	Umiujaq, Near bridge to Parc national Tursujuq	12	56°33.350'	76°33.142'	56.55583 N	76.55237 W	Shrub tundra	SAMN31436803	SRR22028367	2797	4.88275	0.984006	0.876277	10.3157	263
20	Moss	16S	JC2807-16S	D. A. Escolástico O. - 408	408-A1	QFA-637654	2019-07-24	Canada	Quebec	Umiujaq, Near bridge to Parc national Tursujuq	20	56°33.447'	76°33.166'	56.55745 N	76.55277 W	Shrub tundra	SAMN31436804	SRR22028368	7800	5.26599	0.991575	0.901164	10.3187	345
21	Moss	16S	JC2926-16S	D. A. Escolástico O. - 411	411-A1	QFA-637657	2019-07-25	Canada	Quebec	Umiujaq, Next to road	130	56°33.950'	76°29.247'	56.56583 N	76.48745 W	Shrub tundra	SAMN31436805	SRR22028370	7939	5.40869	0.992711	0.908528	9.55719	385
22	Moss	16S	JC2927-16S	D. A. Escolástico O. - 412	412-A1	QFA-637658	2019-07-25	Canada	Quebec	Umiujaq,	140	56°33.909'	76°29.306'	56.56515 N	76.48843 W	Shrub tundra	SAMN31436806	SRR22028371	3562	4.74558	0.982479	0.861997	7.57499	246
23	Moss	16S	JC2928-16S	D. A. Escolástico O. - 415	415-A1	QFA-637623	2019-07-25	Canada	Quebec	Umiujaq, Near to village	51	56°33.243'	76°32.318'	56.55405 N	76.53863 W	Shrub tundra	SAMN31436807	SRR22028372	NA	NA	NA	NA	NA	NA
24	Moss	16S	JC2929-16S	D. A. Escolástico O. - 415	415-E1	QFA-637623	2019-07-25	Canada	Quebec	Umiujaq, Near to village	51	56°33.243'	76°32.318'	56.55405 N	76.53863 W	Shrub tundra	SAMN31436808	SRR22028373	17274	4.86943	0.976952	0.779112	11.4972	518
25	Moss	16S	JC2930-16S	D. A. Escolástico O. - 416	416-A1	QFA-637624	2019-07-25	Canada	Quebec	Umiujaq, Near to village	35	56°33.151'	76°31.151'	56.55252 N	76.51918 W	Shrub tundra	SAMN31436809	SRR22028374	11390	5.15713	0.98004	0.823126	12.7061	526
26	Moss	16S	JC2931-16S	D. A. Escolástico O. - 417	417-A1	QFA-637625	2019-07-25	Canada	Quebec	Umiujaq, In front of trash deposit	74	56°33.608'	76°31.149'	56.56013 N	76.51915 W	Shrub tundra	SAMN31436810	SRR22028375	NA	NA	NA	NA	NA	NA
27	Moss	16S	JC2932-16S	D. A. Escolástico O. - 369	369-E1	QFA-637636	2019-07-16	Canada	Quebec	Kuujjuarapik, Road km 8.5	210	55°19.551'	77°42.706'	55.32585 N	77.71177 W	Forest tundra	SAMN31436811	SRR22028351	NA	NA	NA	NA	NA	NA
28	Moss	16S	JC2933-16S	D. A. Escolástico O. - 370	370-E1	QFA-637637	2019-07-17	Canada	Quebec	Kuujjuarapik, Road km 8.5	127	55°21.646'	77°39.231'	55.36077 N	77.65385 W	Forest tundra	SAMN31436812	SRR22028352	15031	4.46161	0.949708	0.756923	10.718	363
29	Moss	16S	JC2934-16S	D. A. Escolástico O. - 371	371-E1	QFA-637638	2019-07-17	Canada	Quebec	Kuujjuarapik, Road km 8.5	5	55°21.650'	77°39.269'	55.36083 N	77.65448 W	Forest tundra	SAMN31436813	SRR22028353	NA	NA	NA	NA	NA	NA
30	Moss	16S	JC2935-16S	D. A. Escolástico O. - 375	375-E1	QFA-637641	2019-07-17	Canada	Quebec	Kuujjuarapik, Road km 8.5	42	55°21.675'	77°39.274'	55.36125 N	77.65457 W	Forest tundra	SAMN31436814	SRR22028354	NA	NA	NA	NA	NA	NA
31	Moss	16S	JC2936-16S	D. A. Escolástico O. - 378	378-E1	QFA-637686	2019-07-18	Canada	Quebec	Kuujjuarapik, Road km 2.5	41	55°19.524'	77°42.646'	55.3254 N	77.71077 W	Forest tundra	SAMN31436815	SRR22028356	10117	5.01487	0.988682	0.848038	9.77324	370
32	Moss	16S	JC2937-16S	D. A. Escolástico O. - 379	379-E1	QFA-637644	2019-07-18	Canada	Quebec	Kuujjuarapik, Road km 2.5	29	55°19.508'	77°42.720'	55.32513 N	77.712 W	Forest tundra	SAMN31436816	SRR22028357	6795	5.45065	0.991482	0.888999	11.9312	460
33	Moss	16S	JC2938-16S	D. A. Escolástico O. - 380	380-E1	QFA-637645	2019-07-18	Canada	Quebec	Kuujjuarapik, Road km 2.5	30	55°19.582'	77°42.645'	55.32637 N	77.71075 W	Forest tundra	SAMN31436817	SRR22028358	2808	4.76993	0.984681	0.86642	8.53368	246
34	Moss	16S	JC2939-16S	D. A. Escolástico O. - 382	382-E1	QFA-637609	2019-07-18	Canada	Quebec	Kuujjuarapik, Road km 3, next to road	27	55°19.682'	77°42.724'	55.32803 N	77.71207 W	Forest tundra	SAMN31436818	SRR22028359	10723	5.31386	0.989059	0.856166	12.4983	496
35	Moss	16S	JC2940-16S	D. A. Escolástico O. - 383	383-E1	QFA-637610	2019-07-18	Canada	Quebec	Kuujjuarapik, Road km 3, next to road	5	55°19.712'	77°42.744'	55.32853 N	77.7124 W	Forest tundra	SAMN31436819	SRR22028360	13401	5.03864	0.986864	0.829358	11.1241	435
36	Moss	16S	JC2941-16S	D. A. Escolástico O. - 385	385-E1	QFA-637608	2019-07-19	Canada	Quebec	Kuujjuarapik, Behind CEN station.	145	55°16.643'	77°44.582'	55.27738 N	77.74303 W	Forest tundra	SAMN31436820	SRR22028361	6922	5.45095	0.99254	0.893223	12.186	447
37	Moss	16S	JC2942-16S	D. A. Escolástico O. - 386	386-E1	QFA-637611	2019-07-19	Canada	Quebec	Kuujjuarapik, Behind CEN station.	127	55°16.663'	77°44.603'	55.27772 N	77.74338 W	Forest tundra	SAMN31436821	SRR22028362	13789	5.35135	0.98591	0.836114	13.0409	602
38	Moss	16S	JC2943-16S	D. A. Escolástico O. - 387	387-E1	QFA-637612	2019-07-19	Canada	Quebec	Kuujjuarapik, Behind CEN station.	31	55°16.656'	77°44.624'	55.2776 N	77.74373 W	Forest tundra	SAMN31436822	SRR22028350	15888	5.29766	0.988147	0.830559	12.8194	589
39	Moss	16S	JC2944-16S	D. A. Escolástico O. - 388	388-E1	QFA-637613	2019-07-19	Canada	Quebec	Kuujjuarapik, Behind CEN station.	23	55°16.627'	77°44.457'	55.27712 N	77.74095 W	Forest tundra	SAMN31436823	SRR22028349	5266	5.07199	0.986033	0.871909	9.13795	336
40	Moss	16S	JC2945-16S	D. A. Escolástico O. - 389	389-E1	QFA-637614	2019-07-20	Canada	Quebec	Kuujjuarapik, Road km 12. Near shore.	18	55°22.744'	77°36.788'	55.37907 N	77.61313 W	Forest tundra	SAMN31436824	SRR22028348	2683	4.82777	0.986754	0.884274	7.42763	235
41	Moss	16S	JC2946-16S	D. A. Escolástico O. - 398	398-E1	QFA-637619	2019-07-23	Canada	Quebec	Umiujaq, Near Tursujuq Park offices	15	56°32.902'	76°31.795'	56.54837 N	76.52992 W	Shrub tundra	SAMN31436825	SRR22028346	8168	5.57286	0.992882	0.890021	12.0734	524
42	Moss	16S	JC2947-16S	D. A. Escolástico O. - 399	399-E1	QFA-637620	2019-07-23	Canada	Quebec	Umiujaq, Near Tursujuq Park offices	9	56°32.927'	76.31.697'	56.54878 N	76.52828 W	Shrub tundra	SAMN31436826	SRR22028345	6822	4.53896	0.9756	0.804509	8.66225	282
43	Moss	16S	JC2948-16S	D. A. Escolástico O. - 401	401-E1	QFA-637648	2019-07-24	Canada	Quebec	Umiujaq, Near trash deposit. Snow on the low of hill.	100	56°33.768'	76°30.651'	56.5628 N	76.51085 W	Shrub tundra	SAMN31436827	SRR22028344	4121	5.25677	0.992266	0.916878	8.06572	309
44	Moss	16S	JC2949-16S	D. A. Escolástico O. - 402	402-E1	QFA-637649	2019-07-24	Canada	Quebec	Umiujaq, Near trash deposit.	109	56°33.755'	76°30.699'	56.56258 N	76.51165 W	Shrub tundra	SAMN31436828	SRR22028343	5895	4.72771	0.980968	0.84336	6.90794	272
45	Moss	16S	JC2950-16S	D. A. Escolástico O. - 407	407-E1	QFA-637653	2019-07-24	Canada	Quebec	Umiujaq, Near bridge to Parc national Tursujuq	12	56°33.350'	76°33.142'	56.55583 N	76.55237 W	Shrub tundra	SAMN31436829	SRR22028342	1238	4.60881	0.983778	0.905891	6.49546	162
46	Moss	16S	JC2951-16S	D. A. Escolástico O. - 411	411-E1	QFA-637657	2019-07-25	Canada	Quebec	Umiujaq, Next to road	130	56°33.950'	76°29.247'	56.56583 N	76.48745 W	Shrub tundra	SAMN31436830	SRR22028341	7124	3.99581	0.945846	0.715647	8.2886	266
47	Moss	16S	JC2952-16S	D. A. Escolástico O. - 412	412-E1	QFA-637658	2019-07-25	Canada	Quebec	Umiujaq,	140	56°33.909'	76°29.306'	56.56515 N	76.48843 W	Shrub tundra	SAMN31436831	SRR22028321	12114	4.90607	0.982728	0.821614	9.50797	392
48	Moss	16S	JC2953-16S	D. A. Escolástico O. - 416	416-E1	QFA-637624	2019-07-25	Canada	Quebec	Umiujaq, Near to village	35	56°33.151'	76°31.151'	56.55252 N	76.51918 W	Shrub tundra	SAMN31436832	SRR22028320	5474	5.19914	0.988107	0.880005	9.72972	368
49	Moss	16S	JC2954-16S	D. A. Escolástico O. - 417	417-E1	QFA-637625	2019-07-25	Canada	Quebec	Umiujaq, In front of trash deposit	74	56°33.608'	76°31.149'	56.56013 N	76.51915 W	Shrub tundra	SAMN31436833	SRR22028319	NA	NA	NA	NA	NA	NA
50	Moss	16S	JC2955-16S	D. A. Escolástico O. - 369	369-A5	QFA-637636	2019-07-16	Canada	Quebec	Kuujjuarapik, Road km 8.5	210	55°19.551'	77°42.706'	55.32585 N	77.71177 W	Forest tundra	SAMN31436834	SRR22028340	9666	5.04169	0.980337	0.822007	11.9402	461
51	Moss	16S	JC2956-16S	D. A. Escolástico O. - 371	371-A5	QFA-637638	2019-07-17	Canada	Quebec	Kuujjuarapik, Road km 8.5	5	55°21.650'	77°39.269'	55.36083 N	77.65448 W	Forest tundra	SAMN31436835	SRR22028338	8713	5.0135	0.986546	0.847419	10.6022	371
52	Moss	16S	JC2957-16S	D. A. Escolástico O. - 375	375-A5	QFA-637641	2019-07-17	Canada	Quebec	Kuujjuarapik, Road km 8.5	42	55°21.675'	77°39.274'	55.36125 N	77.65457 W	Forest tundra	SAMN31436836	SRR22028337	15304	5.0251	0.982427	0.837319	11.0075	404
53	Moss	16S	JC2958-16S	D. A. Escolástico O. - 378	378-A5	QFA-637686	2019-07-18	Canada	Quebec	Kuujjuarapik, Road km 2.5	41	55°19.524'	77°42.646'	55.3254 N	77.71077 W	Forest tundra	SAMN31436837	SRR22028336	4440	5.18195	0.988725	0.881205	10.5484	358
54	Moss	16S	JC2959-16S	D. A. Escolástico O. - 379	379-A5	QFA-637644	2019-07-18	Canada	Quebec	Kuujjuarapik, Road km 2.5	29	55°19.508'	77°42.720'	55.32513 N	77.712 W	Forest tundra	SAMN31436838	SRR22028335	19124	5.05178	0.959923	0.789513	13.106	601
55	Moss	16S	JC2960-16S	D. A. Escolástico O. - 380	380-A5	QFA-637645	2019-07-18	Canada	Quebec	Kuujjuarapik, Road km 2.5	30	55°19.582'	77°42.645'	55.32637 N	77.71075 W	Forest tundra	SAMN31436839	SRR22028334	6310	4.78339	0.976748	0.820213	9.40625	341
56	Moss	16S	JC2961-16S	D. A. Escolástico O. - 382	382-A5	QFA-637609	2019-07-18	Canada	Quebec	Kuujjuarapik, Road km 3, next to road	27	55°19.682'	77°42.724'	55.32803 N	77.71207 W	Forest tundra	SAMN31436840	SRR22028333	10330	5.2437	0.988052	0.863438	11.3209	434
57	Moss	16S	JC2962-16S	D. A. Escolástico O. - 383	383-A5	QFA-637610	2019-07-18	Canada	Quebec	Kuujjuarapik, Road km 3, next to road	5	55°19.712'	77°42.744'	55.32853 N	77.7124 W	Forest tundra	SAMN31436841	SRR22028332	5729	4.97324	0.987749	0.867425	8.74907	309
58	Moss	16S	JC2963-16S	D. A. Escolástico O. - 385	385-A5	QFA-637608	2019-07-19	Canada	Quebec	Kuujjuarapik, Behind CEN station.	145	55°16.643'	77°44.582'	55.27738 N	77.74303 W	Forest tundra	SAMN31436842	SRR22028331	6479	5.36515	0.990504	0.883773	12.0569	433
59	Moss	16S	JC3084-16S	D. A. Escolástico O. - 370	370-A5	QFA-637637	2019-07-17	Canada	Quebec	Kuujjuarapik, Road km 8.5	127	55°21.646'	77°39.231'	55.36077 N	77.65385 W	Forest tundra	SAMN31436843	SRR22028330	10984	4.76889	0.984627	0.832253	8.58723	308
60	Moss	16S	JC3085-16S	D. A. Escolástico O. - 408	408-E1	QFA-637654	2019-07-24	Canada	Quebec	Umiujaq, Near bridge to Parc national Tursujuq	20	56°33.447'	76°33.166'	56.55745 N	76.55277 W	Shrub tundra	SAMN31436844	SRR22028329	5061	4.94382	0.988872	0.890304	8.57629	258
61	Moss	16S	JC3086-16S	D. A. Escolástico O. - 386	386-A5	QFA-637611	2019-07-19	Canada	Quebec	Kuujjuarapik, Behind CEN station.	127	55°16.663'	77°44.603'	55.27772 N	77.74338 W	Forest tundra	SAMN31436845	SRR22028327	8894	5.31705	0.989699	0.85668	11.3258	496
62	Moss	16S	JC3087-16S	D. A. Escolástico O. - 387	387-A5	QFA-637612	2019-07-19	Canada	Quebec	Kuujjuarapik, Behind CEN station.	31	55°16.656'	77°44.624'	55.2776 N	77.74373 W	Forest tundra	SAMN31436846	SRR22028326	8378	4.82479	0.981531	0.819691	8.81635	360
63	Moss	16S	JC3088-16S	D. A. Escolástico O. - 388	388-A5	QFA-637613	2019-07-19	Canada	Quebec	Kuujjuarapik, Behind CEN station.	23	55°16.627'	77°44.457'	55.27712 N	77.74095 W	Forest tundra	SAMN31436847	SRR22028325	16064	4.06382	0.940183	0.662105	11.1805	463
64	Moss	16S	JC3089-16S	D. A. Escolástico O. - 389	389-A5	QFA-637614	2019-07-20	Canada	Quebec	Kuujjuarapik, Road km 12. Near shore.	18	55°22.744'	77°36.788'	55.37907 N	77.61313 W	Forest tundra	SAMN31436848	SRR22028324	5141	5.07666	0.987536	0.866629	10.8043	350
65	Moss	16S	JC3090-16S	D. A. Escolástico O. - 398	398-A5	QFA-637619	2019-07-23	Canada	Quebec	Umiujaq, Near Tursujuq Park offices	15	56°32.902'	76°31.795'	56.54837 N	76.52992 W	Shrub tundra	SAMN31436849	SRR22028323	4802	4.95279	0.98673	0.868335	8.03555	300
66	Moss	16S	JC3091-16S	D. A. Escolástico O. - 399	399-A5	QFA-637620	2019-07-23	Canada	Quebec	Umiujaq, Near Tursujuq Park offices	9	56°32.927'	76.31.697'	56.54878 N	76.52828 W	Shrub tundra	SAMN31436850	SRR22028322	NA	NA	NA	NA	NA	NA
67	Moss	16S	JC3210-16S	D. A. Escolástico O. - 401	401-A5	QFA-637648	2019-07-24	Canada	Quebec	Umiujaq, Near trash deposit. Snow on the low of hill.	100	56°33.768'	76°30.651'	56.5628 N	76.51085 W	Shrub tundra	SAMN31436851	SRR22028309	1699	4.59259	0.985582	0.902704	5.67604	162
68	Moss	16S	JC3211-16S	D. A. Escolástico O. - 402	402-A5	QFA-637649	2019-07-24	Canada	Quebec	Umiujaq, Near trash deposit.	109	56°33.755'	76°30.699'	56.56258 N	76.51165 W	Shrub tundra	SAMN31436852	SRR22028308	NA	NA	NA	NA	NA	NA
69	Moss	16S	JC3212-16S	D. A. Escolástico O. - 407	407-A5	QFA-637653	2019-07-24	Canada	Quebec	Umiujaq, Near bridge to Parc national Tursujuq	12	56°33.350'	76°33.142'	56.55583 N	76.55237 W	Shrub tundra	SAMN31436853	SRR22028307	2617	4.50942	0.981846	0.883171	7.82235	165
70	Moss	16S	JC3213-16S	D. A. Escolástico O. - 408	408-A5	QFA-637654	2019-07-24	Canada	Quebec	Umiujaq, Near bridge to Parc national Tursujuq	20	56°33.447'	76°33.166'	56.55745 N	76.55277 W	Shrub tundra	SAMN31436854	SRR22028318	4602	5.15549	0.991237	0.901779	9.39759	304
71	Moss	16S	JC3214-16S	D. A. Escolástico O. - 411	411-A5	QFA-637657	2019-07-25	Canada	Quebec	Umiujaq, Next to road	130	56°33.950'	76°29.247'	56.56583 N	76.48745 W	Shrub tundra	SAMN31436855	SRR22028316	8818	5.09341	0.991167	0.898875	7.02012	289
72	Moss	16S	JC3215-16S	D. A. Escolástico O. - 412	412-A5	QFA-637658	2019-07-25	Canada	Quebec	Umiujaq,	140	56°33.909'	76°29.306'	56.56515 N	76.48843 W	Shrub tundra	SAMN31436856	SRR22028315	11039	5.02711	0.988797	0.861141	9.17835	343
73	Moss	16S	JC3216-16S	D. A. Escolástico O. - 415	415-A5	QFA-637623	2019-07-25	Canada	Quebec	Umiujaq, Near to village	51	56°33.243'	76°32.318'	56.55405 N	76.53863 W	Shrub tundra	SAMN31436857	SRR22028314	NA	NA	NA	NA	NA	NA
74	Moss	16S	JC3217-16S	D. A. Escolástico O. - 416	416-A5	QFA-637624	2019-07-25	Canada	Quebec	Umiujaq, Near to village	35	56°33.151'	76°31.151'	56.55252 N	76.51918 W	Shrub tundra	SAMN31436858	SRR22028313	10125	5.40735	0.989124	0.868711	11.9463	505
75	Moss	16S	JC3218-16S	D. A. Escolástico O. - 417	417-A5	QFA-637625	2019-07-25	Canada	Quebec	Umiujaq, In front of trash deposit	74	56°33.608'	76°31.149'	56.56013 N	76.51915 W	Shrub tundra	SAMN31436859	SRR22028312	NA	NA	NA	NA	NA	NA
76	Moss	nifH	JC2788_nifH	D. A. Escolástico O. - 369	369-A1	QFA-637636	2019-07-16	Canada	Quebec	Kuujjuarapik, Road km 8.5	210	55°19.551'	77°42.706'	55.32585 N	77.71177 W	Forest tundra	SAMN31436785	SRR22032380	8980	1.8032	0.811502	0.623863	1.6736	18
77	Moss	nifH	JC2789_nifH	D. A. Escolástico O. - 370	370-A1	QFA-637637	2019-07-17	Canada	Quebec	Kuujjuarapik, Road km 8.5	127	55°21.646'	77°39.231'	55.36077 N	77.65385 W	Forest tundra	SAMN31436786	SRR22032379	3699	1.44876	0.692923	0.501238	1.79877	18
78	Moss	nifH	JC2790_nifH	D. A. Escolástico O. - 371	371-A1	QFA-637638	2019-07-17	Canada	Quebec	Kuujjuarapik, Road km 8.5	5	55°21.650'	77°39.269'	55.36083 N	77.65448 W	Forest tundra	SAMN31436787	SRR22032368	1450	1.03398	0.415764	0.381817	1.60988	15
79	Moss	nifH	JC2791_nifH	D. A. Escolástico O. - 375	375-A1	QFA-637641	2019-07-17	Canada	Quebec	Kuujjuarapik, Road km 8.5	42	55°21.675'	77°39.274'	55.36125 N	77.65457 W	Forest tundra	SAMN31436788	SRR22032357	13145	0.508854	0.228526	0.204778	1.1767	12
80	Moss	nifH	JC2792_nifH	D. A. Escolástico O. - 378	378-A1	QFA-637686	2019-07-18	Canada	Quebec	Kuujjuarapik, Road km 2.5	41	55°19.524'	77°42.646'	55.3254 N	77.71077 W	Forest tundra	SAMN31436789	SRR22032346	8923	2.11748	0.816309	0.595577	2.66271	35
81	Moss	nifH	JC2793_nifH	D. A. Escolástico O. - 379	379-A1	QFA-637644	2019-07-18	Canada	Quebec	Kuujjuarapik, Road km 2.5	29	55°19.508'	77°42.720'	55.32513 N	77.712 W	Forest tundra	SAMN31436790	SRR22032335	3449	1.66069	0.666822	0.467098	2.93072	35
82	Moss	nifH	JC2794_nifH	D. A. Escolástico O. - 380	380-A1	QFA-637645	2019-07-18	Canada	Quebec	Kuujjuarapik, Road km 2.5	30	55°19.582'	77°42.645'	55.32637 N	77.71075 W	Forest tundra	SAMN31436791	SRR22032324	6719	1.27957	0.536522	0.354362	2.54976	37
83	Moss	nifH	JC2795_nifH	D. A. Escolástico O. - 382	382-A1	QFA-637609	2019-07-18	Canada	Quebec	Kuujjuarapik, Road km 3, next to road	27	55°19.682'	77°42.724'	55.32803 N	77.71207 W	Forest tundra	SAMN31436792	SRR22032313	3021	1.62012	0.707586	0.497261	2.22113	26
84	Moss	nifH	JC2796_nifH	D. A. Escolástico O. - 383	383-A1	QFA-637610	2019-07-18	Canada	Quebec	Kuujjuarapik, Road km 3, next to road	5	55°19.712'	77°42.744'	55.32853 N	77.7124 W	Forest tundra	SAMN31436793	SRR22032307	4071	2.15592	0.812933	0.627818	2.90195	31
85	Moss	nifH	JC2797_nifH	D. A. Escolástico O. - 385	385-A1	QFA-637608	2019-07-19	Canada	Quebec	Kuujjuarapik, Behind CEN station.	145	55°16.643'	77°44.582'	55.27738 N	77.74303 W	Forest tundra	SAMN31436794	SRR22032306	5834	1.48715	0.561791	0.382123	3.52421	49
86	Moss	nifH	JC2798_nifH	D. A. Escolástico O. - 386	386-A1	QFA-637611	2019-07-19	Canada	Quebec	Kuujjuarapik, Behind CEN station.	127	55°16.663'	77°44.603'	55.27772 N	77.74338 W	Forest tundra	SAMN31436795	SRR22032378	1369	2.09275	0.806706	0.59346	2.69312	34
87	Moss	nifH	JC2799_nifH	D. A. Escolástico O. - 387	387-A1	QFA-637612	2019-07-19	Canada	Quebec	Kuujjuarapik, Behind CEN station.	31	55°16.656'	77°44.624'	55.2776 N	77.74373 W	Forest tundra	SAMN31436796	SRR22032377	3260	1.18613	0.46397	0.323764	2.99997	39
88	Moss	nifH	JC2800_nifH	D. A. Escolástico O. - 388	388-A1	QFA-637613	2019-07-19	Canada	Quebec	Kuujjuarapik, Behind CEN station.	23	55°16.627'	77°44.457'	55.27712 N	77.74095 W	Forest tundra	SAMN31436797	SRR22032376	13566	1.45097	0.589952	0.398884	4.17252	38
89	Moss	nifH	JC2801_nifH	D. A. Escolástico O. - 389	389-A1	QFA-637614	2019-07-20	Canada	Quebec	Kuujjuarapik, Road km 12. Near shore.	18	55°22.744'	77°36.788'	55.37907 N	77.61313 W	Forest tundra	SAMN31436798	SRR22032375	3257	2.03021	0.822136	0.591212	2.78459	31
90	Moss	nifH	JC2802_nifH	D. A. Escolástico O. - 398	398-A1	QFA-637619	2019-07-23	Canada	Quebec	Umiujaq, Near Tursujuq Park offices	15	56°32.902'	76°31.795'	56.54837 N	76.52992 W	Shrub tundra	SAMN31436799	SRR22032374	10476	0.969025	0.424023	0.282187	2.74014	31
91	Moss	nifH	JC2803_nifH	D. A. Escolástico O. - 399	399-A1	QFA-637620	2019-07-23	Canada	Quebec	Umiujaq, Near Tursujuq Park offices	9	56°32.927'	76.31.697'	56.54878 N	76.52828 W	Shrub tundra	SAMN31436800	SRR22032373	4800	2.04192	0.771212	0.594621	2.7129	31
92	Moss	nifH	JC2804_nifH	D. A. Escolástico O. - 401	401-A1	QFA-637648	2019-07-24	Canada	Quebec	Umiujaq, Near trash deposit. Snow on the low of hill.	100	56°33.768'	76°30.651'	56.5628 N	76.51085 W	Shrub tundra	SAMN31436801	SRR22032372	6204	1.55514	0.754861	0.51912	2.60183	20
93	Moss	nifH	JC2805_nifH	D. A. Escolástico O. - 402	402-A1	QFA-637649	2019-07-24	Canada	Quebec	Umiujaq, Near trash deposit.	109	56°33.755'	76°30.699'	56.56258 N	76.51165 W	Shrub tundra	SAMN31436802	SRR22032371	5332	1.98201	0.826007	0.615747	2.6935	25
94	Moss	nifH	JC2806_nifH	D. A. Escolástico O. - 407	407-A1	QFA-637653	2019-07-24	Canada	Quebec	Umiujaq, Near bridge to Parc national Tursujuq	12	56°33.350'	76°33.142'	56.55583 N	76.55237 W	Shrub tundra	SAMN31436803	SRR22032370	4924	1.54446	0.544911	0.396849	3.93185	49
95	Moss	nifH	JC2807_nifH	D. A. Escolástico O. - 408	408-A1	QFA-637654	2019-07-24	Canada	Quebec	Umiujaq, Near bridge to Parc national Tursujuq	20	56°33.447'	76°33.166'	56.55745 N	76.55277 W	Shrub tundra	SAMN31436804	SRR22032369	11589	2.0899	0.810432	0.574529	3.06553	38
96	Moss	nifH	JC2926_nifH	D. A. Escolástico O. - 411	411-A1	QFA-637657	2019-07-25	Canada	Quebec	Umiujaq, Next to road	130	56°33.950'	76°29.247'	56.56583 N	76.48745 W	Shrub tundra	SAMN31436805	SRR22032367	8846	1.13344	0.531879	0.392145	2.29262	18
97	Moss	nifH	JC2927_nifH	D. A. Escolástico O. - 412	412-A1	QFA-637658	2019-07-25	Canada	Quebec	Umiujaq,	140	56°33.909'	76°29.306'	56.56515 N	76.48843 W	Shrub tundra	SAMN31436806	SRR22032366	13575	1.782	0.750306	0.546945	2.69694	26
98	Moss	nifH	JC2928_nifH	D. A. Escolástico O. - 415	415-A1	QFA-637623	2019-07-25	Canada	Quebec	Umiujaq, Near to village	51	56°33.243'	76°32.318'	56.55405 N	76.53863 W	Shrub tundra	SAMN31436807	SRR22032365	7677	1.61807	0.60993	0.438636	3.33884	40
99	Moss	nifH	JC2929_nifH	D. A. Escolástico O. - 415	415-E1	QFA-637623	2019-07-25	Canada	Quebec	Umiujaq, Near to village	51	56°33.243'	76°32.318'	56.55405 N	76.53863 W	Shrub tundra	SAMN31436808	SRR22032364	7440	2.20506	0.834888	0.642128	2.71811	31
100	Moss	nifH	JC2930_nifH	D. A. Escolástico O. - 416	416-A1	QFA-637624	2019-07-25	Canada	Quebec	Umiujaq, Near to village	35	56°33.151'	76°31.151'	56.55252 N	76.51918 W	Shrub tundra	SAMN31436809	SRR22032363	7852	2.25331	0.84539	0.656179	2.85353	31
101	Moss	nifH	JC2931_nifH	D. A. Escolástico O. - 417	417-A1	QFA-637625	2019-07-25	Canada	Quebec	Umiujaq, In front of trash deposit	74	56°33.608'	76°31.149'	56.56013 N	76.51915 W	Shrub tundra	SAMN31436810	SRR22032362	1467	2.16853	0.789449	0.60514	3.76056	36
102	Moss	nifH	JC2932_nifH	D. A. Escolástico O. - 369	369-E1	QFA-637636	2019-07-16	Canada	Quebec	Kuujjuarapik, Road km 8.5	210	55°19.551'	77°42.706'	55.32585 N	77.71177 W	Forest tundra	SAMN31436811	SRR22032361	14417	1.34623	0.545469	0.423601	2.32492	24
103	Moss	nifH	JC2933_nifH	D. A. Escolástico O. - 370	370-E1	QFA-637637	2019-07-17	Canada	Quebec	Kuujjuarapik, Road km 8.5	127	55°21.646'	77°39.231'	55.36077 N	77.65385 W	Forest tundra	SAMN31436812	SRR22032360	9133	1.02946	0.521658	0.349628	1.87761	19
104	Moss	nifH	JC2934_nifH	D. A. Escolástico O. - 371	371-E1	QFA-637638	2019-07-17	Canada	Quebec	Kuujjuarapik, Road km 8.5	5	55°21.650'	77°39.269'	55.36083 N	77.65448 W	Forest tundra	SAMN31436813	SRR22032359	1801	0.881293	0.374984	0.325435	1.08811	15
105	Moss	nifH	JC2935_nifH	D. A. Escolástico O. - 375	375-E1	QFA-637641	2019-07-17	Canada	Quebec	Kuujjuarapik, Road km 8.5	42	55°21.675'	77°39.274'	55.36125 N	77.65457 W	Forest tundra	SAMN31436814	SRR22032358	14168	1.25206	0.613165	0.474436	1.31023	14
106	Moss	nifH	JC2936_nifH	D. A. Escolástico O. - 378	378-E1	QFA-637686	2019-07-18	Canada	Quebec	Kuujjuarapik, Road km 2.5	41	55°19.524'	77°42.646'	55.3254 N	77.71077 W	Forest tundra	SAMN31436815	SRR22032356	5015	1.0964	0.568466	0.386982	2.8163	17
107	Moss	nifH	JC2937_nifH	D. A. Escolástico O. - 379	379-E1	QFA-637644	2019-07-18	Canada	Quebec	Kuujjuarapik, Road km 2.5	29	55°19.508'	77°42.720'	55.32513 N	77.712 W	Forest tundra	SAMN31436816	SRR22032355	5601	1.81482	0.673745	0.485549	3.24165	42
108	Moss	nifH	JC2938_nifH	D. A. Escolástico O. - 380	380-E1	QFA-637645	2019-07-18	Canada	Quebec	Kuujjuarapik, Road km 2.5	30	55°19.582'	77°42.645'	55.32637 N	77.71075 W	Forest tundra	SAMN31436817	SRR22032354	3337	1.28479	0.513794	0.36745	2.61502	33
109	Moss	nifH	JC2939_nifH	D. A. Escolástico O. - 382	382-E1	QFA-637609	2019-07-18	Canada	Quebec	Kuujjuarapik, Road km 3, next to road	27	55°19.682'	77°42.724'	55.32803 N	77.71207 W	Forest tundra	SAMN31436818	SRR22032353	6370	1.83519	0.735371	0.50093	2.75938	39
110	Moss	nifH	JC2940_nifH	D. A. Escolástico O. - 383	383-E1	QFA-637610	2019-07-18	Canada	Quebec	Kuujjuarapik, Road km 3, next to road	5	55°19.712'	77°42.744'	55.32853 N	77.7124 W	Forest tundra	SAMN31436819	SRR22032352	8499	1.54562	0.665286	0.507674	2.41015	21
111	Moss	nifH	JC2941_nifH	D. A. Escolástico O. - 385	385-E1	QFA-637608	2019-07-19	Canada	Quebec	Kuujjuarapik, Behind CEN station.	145	55°16.643'	77°44.582'	55.27738 N	77.74303 W	Forest tundra	SAMN31436820	SRR22032351	4531	2.03771	0.798077	0.526378	3.54837	48
112	Moss	nifH	JC2942_nifH	D. A. Escolástico O. - 386	386-E1	QFA-637611	2019-07-19	Canada	Quebec	Kuujjuarapik, Behind CEN station.	127	55°16.663'	77°44.603'	55.27772 N	77.74338 W	Forest tundra	SAMN31436821	SRR22032350	2442	2.80643	0.902643	0.710264	3.6778	52
113	Moss	nifH	JC2943_nifH	D. A. Escolástico O. - 387	387-E1	QFA-637612	2019-07-19	Canada	Quebec	Kuujjuarapik, Behind CEN station.	31	55°16.656'	77°44.624'	55.2776 N	77.74373 W	Forest tundra	SAMN31436822	SRR22032349	2914	1.95288	0.752248	0.540827	2.85097	37
114	Moss	nifH	JC2944_nifH	D. A. Escolástico O. - 388	388-E1	QFA-637613	2019-07-19	Canada	Quebec	Kuujjuarapik, Behind CEN station.	23	55°16.627'	77°44.457'	55.27712 N	77.74095 W	Forest tundra	SAMN31436823	SRR22032348	8257	0.874134	0.333225	0.271565	2.46501	25
115	Moss	nifH	JC2945_nifH	D. A. Escolástico O. - 389	389-E1	QFA-637614	2019-07-20	Canada	Quebec	Kuujjuarapik, Road km 12. Near shore.	18	55°22.744'	77°36.788'	55.37907 N	77.61313 W	Forest tundra	SAMN31436824	SRR22032347	2687	2.0618	0.810112	0.59491	2.5848	32
116	Moss	nifH	JC2946_nifH	D. A. Escolástico O. - 398	398-E1	QFA-637619	2019-07-23	Canada	Quebec	Umiujaq, Near Tursujuq Park offices	15	56°32.902'	76°31.795'	56.54837 N	76.52992 W	Shrub tundra	SAMN31436825	SRR22032345	9593	1.31907	0.485488	0.355201	3.64161	41
117	Moss	nifH	JC2947_nifH	D. A. Escolástico O. - 399	399-E1	QFA-637620	2019-07-23	Canada	Quebec	Umiujaq, Near Tursujuq Park offices	9	56°32.927'	76.31.697'	56.54878 N	76.52828 W	Shrub tundra	SAMN31436826	SRR22032344	9799	1.06903	0.545562	0.340945	2.3497	23
118	Moss	nifH	JC2948_nifH	D. A. Escolástico O. - 401	401-E1	QFA-637648	2019-07-24	Canada	Quebec	Umiujaq, Near trash deposit. Snow on the low of hill.	100	56°33.768'	76°30.651'	56.5628 N	76.51085 W	Shrub tundra	SAMN31436827	SRR22032343	8927	1.70647	0.716335	0.579557	2.25374	19
119	Moss	nifH	JC2949_nifH	D. A. Escolástico O. - 402	402-E1	QFA-637649	2019-07-24	Canada	Quebec	Umiujaq, Near trash deposit.	109	56°33.755'	76°30.699'	56.56258 N	76.51165 W	Shrub tundra	SAMN31436828	SRR22032342	9049	2.17177	0.862773	0.713336	2.49033	21
120	Moss	nifH	JC2950_nifH	D. A. Escolástico O. - 407	407-E1	QFA-637653	2019-07-24	Canada	Quebec	Umiujaq, Near bridge to Parc national Tursujuq	12	56°33.350'	76°33.142'	56.55583 N	76.55237 W	Shrub tundra	SAMN31436829	SRR22032341	3957	2.49535	0.858154	0.648117	3.53675	47
121	Moss	nifH	JC2951_nifH	D. A. Escolástico O. - 411	411-E1	QFA-637657	2019-07-25	Canada	Quebec	Umiujaq, Next to road	130	56°33.950'	76°29.247'	56.56583 N	76.48745 W	Shrub tundra	SAMN31436830	SRR22032340	9086	1.38772	0.632681	0.416457	3.16616	28
122	Moss	nifH	JC2952_nifH	D. A. Escolástico O. - 412	412-E1	QFA-637658	2019-07-25	Canada	Quebec	Umiujaq,	140	56°33.909'	76°29.306'	56.56515 N	76.48843 W	Shrub tundra	SAMN31436831	SRR22032339	15011	2.17533	0.819264	0.63347	2.95372	31
123	Moss	nifH	JC2953_nifH	D. A. Escolástico O. - 416	416-E1	QFA-637624	2019-07-25	Canada	Quebec	Umiujaq, Near to village	35	56°33.151'	76°31.151'	56.55252 N	76.51918 W	Shrub tundra	SAMN31436832	SRR22032338	7219	2.27722	0.855682	0.690939	2.46225	27
124	Moss	nifH	JC2954_nifH	D. A. Escolástico O. - 417	417-E1	QFA-637625	2019-07-25	Canada	Quebec	Umiujaq, In front of trash deposit	74	56°33.608'	76°31.149'	56.56013 N	76.51915 W	Shrub tundra	SAMN31436833	SRR22032337	3085	2.39502	0.837353	0.61222	3.26877	50
125	Moss	nifH	JC2955_nifH	D. A. Escolástico O. - 369	369-A5	QFA-637636	2019-07-16	Canada	Quebec	Kuujjuarapik, Road km 8.5	210	55°19.551'	77°42.706'	55.32585 N	77.71177 W	Forest tundra	SAMN31436834	SRR22032336	3805	1.80098	0.813925	0.635667	1.74381	17
126	Moss	nifH	JC2956_nifH	D. A. Escolástico O. - 371	371-A5	QFA-637638	2019-07-17	Canada	Quebec	Kuujjuarapik, Road km 8.5	5	55°21.650'	77°39.269'	55.36083 N	77.65448 W	Forest tundra	SAMN31436835	SRR22032334	2811	1.42704	0.653009	0.449031	1.97824	24
127	Moss	nifH	JC2957_nifH	D. A. Escolástico O. - 375	375-A5	QFA-637641	2019-07-17	Canada	Quebec	Kuujjuarapik, Road km 8.5	42	55°21.675'	77°39.274'	55.36125 N	77.65457 W	Forest tundra	SAMN31436836	SRR22032333	10285	1.24712	0.628977	0.541619	1.09587	10
128	Moss	nifH	JC2958_nifH	D. A. Escolástico O. - 378	378-A5	QFA-637686	2019-07-18	Canada	Quebec	Kuujjuarapik, Road km 2.5	41	55°19.524'	77°42.646'	55.3254 N	77.71077 W	Forest tundra	SAMN31436837	SRR22032332	11922	1.64124	0.706982	0.487406	2.45037	29
129	Moss	nifH	JC2959_nifH	D. A. Escolástico O. - 379	379-A5	QFA-637644	2019-07-18	Canada	Quebec	Kuujjuarapik, Road km 2.5	29	55°19.508'	77°42.720'	55.32513 N	77.712 W	Forest tundra	SAMN31436838	SRR22032331	2497	1.92034	0.729003	0.531814	2.31491	37
130	Moss	nifH	JC2960_nifH	D. A. Escolástico O. - 380	380-A5	QFA-637645	2019-07-18	Canada	Quebec	Kuujjuarapik, Road km 2.5	30	55°19.582'	77°42.645'	55.32637 N	77.71075 W	Forest tundra	SAMN31436839	SRR22032330	6645	1.14021	0.50177	0.342178	2.1229	28
131	Moss	nifH	JC2961_nifH	D. A. Escolástico O. - 382	382-A5	QFA-637609	2019-07-18	Canada	Quebec	Kuujjuarapik, Road km 3, next to road	27	55°19.682'	77°42.724'	55.32803 N	77.71207 W	Forest tundra	SAMN31436840	SRR22032329	8415	1.57382	0.666819	0.432656	2.92606	38
132	Moss	nifH	JC2962_nifH	D. A. Escolástico O. - 383	383-A5	QFA-637610	2019-07-18	Canada	Quebec	Kuujjuarapik, Road km 3, next to road	5	55°19.712'	77°42.744'	55.32853 N	77.7124 W	Forest tundra	SAMN31436841	SRR22032328	5225	2.10026	0.847729	0.7413	1.95698	17
133	Moss	nifH	JC2963_nifH	D. A. Escolástico O. - 385	385-A5	QFA-637608	2019-07-19	Canada	Quebec	Kuujjuarapik, Behind CEN station.	145	55°16.643'	77°44.582'	55.27738 N	77.74303 W	Forest tundra	SAMN31436842	SRR22032327	8481	1.36419	0.528901	0.360498	3.48882	44
134	Moss	nifH	JC3084_nifH	D. A. Escolástico O. - 370	370-A5	QFA-637637	2019-07-17	Canada	Quebec	Kuujjuarapik, Road km 8.5	127	55°21.646'	77°39.231'	55.36077 N	77.65385 W	Forest tundra	SAMN31436843	SRR22032326	2126	0.664832	0.439043	0.479575	0.5949	4
135	Moss	nifH	JC3085_nifH	D. A. Escolástico O. - 408	408-E1	QFA-637654	2019-07-24	Canada	Quebec	Umiujaq, Near bridge to Parc national Tursujuq	20	56°33.447'	76°33.166'	56.55745 N	76.55277 W	Shrub tundra	SAMN31436844	SRR22032325	2764	2.69174	0.884585	0.695325	3.4194	48
136	Moss	nifH	JC3086_nifH	D. A. Escolástico O. - 386	386-A5	QFA-637611	2019-07-19	Canada	Quebec	Kuujjuarapik, Behind CEN station.	127	55°16.663'	77°44.603'	55.27772 N	77.74338 W	Forest tundra	SAMN31436845	SRR22032323	3475	2.43161	0.843466	0.628128	3.57598	48
137	Moss	nifH	JC3087_nifH	D. A. Escolástico O. - 387	387-A5	QFA-637612	2019-07-19	Canada	Quebec	Kuujjuarapik, Behind CEN station.	31	55°16.656'	77°44.624'	55.2776 N	77.74373 W	Forest tundra	SAMN31436846	SRR22032322	3185	1.76767	0.635729	0.510043	2.45543	32
138	Moss	nifH	JC3088_nifH	D. A. Escolástico O. - 388	388-A5	QFA-637613	2019-07-19	Canada	Quebec	Kuujjuarapik, Behind CEN station.	23	55°16.627'	77°44.457'	55.27712 N	77.74095 W	Forest tundra	SAMN31436847	SRR22032321	7729	1.86881	0.778378	0.534478	3.05776	33
139	Moss	nifH	JC3089_nifH	D. A. Escolástico O. - 389	389-A5	QFA-637614	2019-07-20	Canada	Quebec	Kuujjuarapik, Road km 12. Near shore.	18	55°22.744'	77°36.788'	55.37907 N	77.61313 W	Forest tundra	SAMN31436848	SRR22032320	3238	2.24701	0.833413	0.61772	2.94973	38
140	Moss	nifH	JC3090_nifH	D. A. Escolástico O. - 398	398-A5	QFA-637619	2019-07-23	Canada	Quebec	Umiujaq, Near Tursujuq Park offices	15	56°32.902'	76°31.795'	56.54837 N	76.52992 W	Shrub tundra	SAMN31436849	SRR22032319	11249	0.316733	0.103679	0.109582	1.86248	18
141	Moss	nifH	JC3091_nifH	D. A. Escolástico O. - 399	399-A5	QFA-637620	2019-07-23	Canada	Quebec	Umiujaq, Near Tursujuq Park offices	9	56°32.927'	76.31.697'	56.54878 N	76.52828 W	Shrub tundra	SAMN31436850	SRR22032318	5216	2.08128	0.816056	0.638801	2.65769	26
142	Moss	nifH	JC3210_nifH	D. A. Escolástico O. - 401	401-A5	QFA-637648	2019-07-24	Canada	Quebec	Umiujaq, Near trash deposit. Snow on the low of hill.	100	56°33.768'	76°30.651'	56.5628 N	76.51085 W	Shrub tundra	SAMN31436851	SRR22032317	5509	0.598956	0.291592	0.249784	1.57148	11
143	Moss	nifH	JC3211_nifH	D. A. Escolástico O. - 402	402-A5	QFA-637649	2019-07-24	Canada	Quebec	Umiujaq, Near trash deposit.	109	56°33.755'	76°30.699'	56.56258 N	76.51165 W	Shrub tundra	SAMN31436852	SRR22032316	3846	1.14518	0.567747	0.376145	2.4426	21
144	Moss	nifH	JC3212_nifH	D. A. Escolástico O. - 407	407-A5	QFA-637653	2019-07-24	Canada	Quebec	Umiujaq, Near bridge to Parc national Tursujuq	12	56°33.350'	76°33.142'	56.55583 N	76.55237 W	Shrub tundra	SAMN31436853	SRR22032315	5078	2.54373	0.887056	0.6722	3.5534	44
145	Moss	nifH	JC3213_nifH	D. A. Escolástico O. - 408	408-A5	QFA-637654	2019-07-24	Canada	Quebec	Umiujaq, Near bridge to Parc national Tursujuq	20	56°33.447'	76°33.166'	56.55745 N	76.55277 W	Shrub tundra	SAMN31436854	SRR22032314	7319	1.82868	0.80109	0.543071	2.55991	29
146	Moss	nifH	JC3214_nifH	D. A. Escolástico O. - 411	411-A5	QFA-637657	2019-07-25	Canada	Quebec	Umiujaq, Next to road	130	56°33.950'	76°29.247'	56.56583 N	76.48745 W	Shrub tundra	SAMN31436855	SRR22032312	18194	0.428965	0.163025	0.167241	1.44446	13
147	Moss	nifH	JC3215_nifH	D. A. Escolástico O. - 412	412-A5	QFA-637658	2019-07-25	Canada	Quebec	Umiujaq,	140	56°33.909'	76°29.306'	56.56515 N	76.48843 W	Shrub tundra	SAMN31436856	SRR22032311	2594	1.41579	0.6099	0.499711	1.4883	17
148	Moss	nifH	JC3216_nifH	D. A. Escolástico O. - 415	415-A5	QFA-637623	2019-07-25	Canada	Quebec	Umiujaq, Near to village	51	56°33.243'	76°32.318'	56.55405 N	76.53863 W	Shrub tundra	SAMN31436857	SRR22032310	15778	2.09715	0.787436	0.610705	2.84322	31
149	Moss	nifH	JC3217_nifH	D. A. Escolástico O. - 416	416-A5	QFA-637624	2019-07-25	Canada	Quebec	Umiujaq, Near to village	35	56°33.151'	76°31.151'	56.55252 N	76.51918 W	Shrub tundra	SAMN31436858	SRR22032309	4603	1.09462	0.609776	0.562524	1.05159	7
150	Moss	nifH	JC3218_nifH	D. A. Escolástico O. - 417	417-A5	QFA-637625	2019-07-25	Canada	Quebec	Umiujaq, In front of trash deposit	74	56°33.608'	76°31.149'	56.56013 N	76.51915 W	Shrub tundra	SAMN31436859	SRR22032308	3102	1.6843	0.602708	0.442461	4.28326	45
151	Soil	16S	DEO-369-soil	D. A. Escolástico O. -369-soil	JC3662,JC3663,JC3664	NA	2019-07-16	Canada	Quebec	Kuujjuarapik, Road km 8.5	210	55°19.551'	77°42.706'	55.32585 N	77.71177 W	Forest tundra	SAMN31439125	SRR22031925	18626	6.39728	0.996732	0.898642	29.0618	1235
152	Soil	16S	DEO-371-soil	D. A. Escolástico O. -371-soil	JC3629,JC3660	NA	2019-07-17	Canada	Quebec	Kuujjuarapik, Road km 8.5	5	55°21.650'	77°39.269'	55.36083 N	77.65448 W	Forest tundra	SAMN31439126	SRR22031924	16599	5.60908	0.994697	0.919474	19.1023	446
153	Soil	16S	DEO-375-soil	D. A. Escolástico O. -375-soil	JC3639,JC3640,JC3641	NA	2019-07-17	Canada	Quebec	Kuujjuarapik, Road km 8.5	42	55°21.675'	77°39.274'	55.36125 N	77.65457 W	Forest tundra	SAMN31439127	SRR22031913	14432	6.25836	0.996612	0.907443	30.583	989
154	Soil	16S	DEO-378-soil	D. A. Escolástico O. -378-soil	JC3642,JC3643,JC3667	NA	2019-07-18	Canada	Quebec	Kuujjuarapik, Road km 2.5	41	55°19.524'	77°42.646'	55.3254 N	77.71077 W	Forest tundra	SAMN31439128	SRR22031905	16297	5.44587	0.989993	0.84364	20.0439	636
155	Soil	16S	DEO-379-soil	D. A. Escolástico O. -379-soil	JC3644,JC3668,JC3669	NA	2019-07-18	Canada	Quebec	Kuujjuarapik, Road km 2.5	29	55°19.508'	77°42.720'	55.32513 N	77.712 W	Forest tundra	SAMN31439129	SRR22031904	20092	6.46	0.997001	0.900768	32.2897	1302
156	Soil	16S	DEO-380-soil	D. A. Escolástico O. -380-soil	JC3646,JC3645,JC3670	NA	2019-07-18	Canada	Quebec	Kuujjuarapik, Road km 2.5	30	55°19.582'	77°42.645'	55.32637 N	77.71075 W	Forest tundra	SAMN31439130	SRR22031903	18112	6.19719	0.995929	0.895845	26.8378	1010
157	Soil	16S	DEO-382-soil	D. A. Escolástico O. -382-soil	JC3647,JC3671,JC3672	NA	2019-07-18	Canada	Quebec	Kuujjuarapik, Road km 3, next to road	27	55°19.682'	77°42.724'	55.32803 N	77.71207 W	Forest tundra	SAMN31439131	SRR22031902	17292	6.49519	0.997636	0.919156	31.56	1172
158	Soil	16S	DEO-383-soil	D. A. Escolástico O. -383-soil	JC3648,JC3673,JC3674	NA	2019-07-18	Canada	Quebec	Kuujjuarapik, Road km 3, next to road	5	55°19.712'	77°42.744'	55.32853 N	77.7124 W	Forest tundra	SAMN31439132	SRR22031901	18874	6.44875	0.997153	0.90434	32.085	1250
159	Soil	16S	DEO-385-soil	D. A. Escolástico O. -385-soil	JC3649,JC3675,JC3676	NA	2019-07-19	Canada	Quebec	Kuujjuarapik, Behind CEN station.	145	55°16.643'	77°44.582'	55.27738 N	77.74303 W	Forest tundra	SAMN31439133	SRR22031900	15095	6.60464	0.997923	0.930879	33.4781	1206
160	Soil	16S	DEO-386-soil	D. A. Escolástico O. -386-soil	JC3677,JC3678,JC3679	NA	2019-07-19	Canada	Quebec	Kuujjuarapik, Behind CEN station.	127	55°16.663'	77°44.603'	55.27772 N	77.74338 W	Forest tundra	SAMN31439134	SRR22031899	15697	6.1865	0.995103	0.886664	29.0757	1072
161	Soil	16S	DEO-387-soil	D. A. Escolástico O. -387-soil	JC3650,JC3651,JC3680	NA	2019-07-19	Canada	Quebec	Kuujjuarapik, Behind CEN station.	31	55°16.656'	77°44.624'	55.2776 N	77.74373 W	Forest tundra	SAMN31439135	SRR22031923	16486	6.04164	0.993292	0.886723	30.115	910
162	Soil	16S	DEO-388-soil	D. A. Escolástico O. -388-soil	JC3652,JC3653,JC3654	NA	2019-07-19	Canada	Quebec	Kuujjuarapik, Behind CEN station.	23	55°16.627'	77°44.457'	55.27712 N	77.74095 W	Forest tundra	SAMN31439136	SRR22031922	16121	6.21571	0.995618	0.888845	27.4091	1089
163	Soil	16S	DEO-389-soil	D. A. Escolástico O. -389-soil	JC3655,JC3681,JC3682	NA	2019-07-20	Canada	Quebec	Kuujjuarapik, Road km 12. Near shore.	18	55°22.744'	77°36.788'	55.37907 N	77.61313 W	Forest tundra	SAMN31439137	SRR22031921	14692	6.0077	0.995652	0.894456	25.5894	826
164	Soil	16S	DEO-393-soil	D. A. Escolástico O. -393-soil	JC3657	NA	2019-07-21	Canada	Quebec	Kuujjuarapik, Road km 8	7	55°21.291'	77°39.985'	55.35485 N	77.66642 W	Forest tundra	SAMN31439138	SRR22031920	24387	5.76915	0.994994	0.919421	20.4729	531
165	Soil	16S	DEO-394-soil	D. A. Escolástico O. -394-soil	JC3658,JC3684,JC3685	NA	2019-07-21	Canada	Quebec	Kuujjuarapik, Road km 8	17	55°21.461'	77°40.035'	55.35768 N	77.66725 W	Forest tundra	SAMN31439139	SRR22031919	22372	6.45688	0.997454	0.922128	33.2343	1099
166	Soil	16S	DEO-398-soil	D. A. Escolástico O. -398-soil	JC3686,JC3687,JC3712	NA	2019-07-23	Canada	Quebec	Umiujaq, Near Tursujuq Park offices	15	56°32.902'	76°31.795'	56.54837 N	76.52992 W	Shrub tundra	SAMN31439140	SRR22031918	16372	5.10773	0.97857	0.792422	21.3042	630
167	Soil	16S	DEO-399-soil	D. A. Escolástico O. -399-soil	JC3688,JC3689,JC3707	NA	2019-07-23	Canada	Quebec	Umiujaq, Near Tursujuq Park offices	9	56°32.927'	76.31.697'	56.54878 N	76.52828 W	Shrub tundra	SAMN31439141	SRR22031917	19450	6.11527	0.996067	0.897529	24.1764	910
168	Soil	16S	DEO-401-soil	D. A. Escolástico O. -401-soil	JC3637,JC3690,JC3708	NA	2019-07-24	Canada	Quebec	Umiujaq, Near trash deposit. Snow on the low of hill.	100	56°33.768'	76°30.651'	56.5628 N	76.51085 W	Shrub tundra	SAMN31439142	SRR22031916	24994	6.05704	0.992538	0.861711	30.4197	1129
169	Soil	16S	DEO-402-soil	D. A. Escolástico O. -402-soil	JC3633,JC3634,JC3691	NA	2019-07-24	Canada	Quebec	Umiujaq, Near trash deposit.	31	56°33.755'	76°30.699'	55.2776 N	77.74373 W	Shrub tundra	SAMN31439143	SRR22031915	22265	5.71282	0.986033	0.830554	27.5933	971
170	Soil	16S	DEO-407-soil	D. A. Escolástico O. -407-soil	JC3692,JC3693,JC3709	NA	2019-07-24	Canada	Quebec	Umiujaq, Near bridge to Parc national Tursujuq	12	56°33.350'	76°33.142'	56.55583 N	76.55237 W	Shrub tundra	SAMN31439144	SRR22031914	29518	5.31528	0.983663	0.794116	25.9946	807
171	Soil	16S	DEO-408-soil	D. A. Escolástico O. -408-soil	JC3694,JC3695,JC3714	NA	2019-07-24	Canada	Quebec	Umiujaq, Near bridge to Parc national Tursujuq	20	56°33.447'	76°33.166'	56.55745 N	76.55277 W	Shrub tundra	SAMN31439145	SRR22031912	22029	5.83852	0.994418	0.882833	26.4379	745
172	Soil	16S	DEO-411-soil	D. A. Escolástico O. -411-soil	JC3635,JC3636,JC3696	NA	2019-07-25	Canada	Quebec	Umiujaq, Next to road	130	56°33.950'	76°29.247'	56.56583 N	76.48745 W	Shrub tundra	SAMN31439146	SRR22031911	27161	5.84146	0.994375	0.873704	20.3927	801
173	Soil	16S	DEO-412-soil	D. A. Escolástico O. -412-soil	JC3697,JC3698,JC3699	NA	2019-07-25	Canada	Quebec	Umiujaq,	140	56°33.909'	76°29.306'	56.56515 N	76.48843 W	Shrub tundra	SAMN31439147	SRR22031910	19423	6.47683	0.996884	0.902248	30.677	1311
174	Soil	16S	DEO-414-soil	D. A. Escolástico O. -414-soil	JC3700,JC3701,JC3713	NA	2019-07-25	Canada	Quebec	Umiujaq,	155	56°33.737'	76°28.825'	56.56228 N	76.48042 W	Shrub tundra	SAMN31439148	SRR22031909	23994	6.16759	0.995695	0.891565	28.0454	1010
175	Soil	16S	DEO-415-soil	D. A. Escolástico O. -415-soil	JC3702,JC3703,JC3704	NA	2019-07-25	Canada	Quebec	Umiujaq, Near to village	51	56°33.243'	76°32.318'	56.55405 N	76.53863 W	Shrub tundra	SAMN31439149	SRR22031908	18137	6.75646	0.998187	0.92574	34.404	1478
176	Soil	16S	DEO-416-soil	D. A. Escolástico O. -416-soil	JC3705,JC3706,JC3715	NA	2019-07-25	Canada	Quebec	Umiujaq, Near to village	35	56°33.151'	76°31.151'	56.55252 N	76.51918 W	Shrub tundra	SAMN31439150	SRR22031907	17110	5.94934	0.991735	0.862132	28.8168	993
177	Soil	16S	DEO-417-soil	D. A. Escolástico O. -417-soil	JC3710,JC3659,JC3711	NA	2019-07-25	Canada	Quebec	Umiujaq, In front of trash deposit	74	56°33.608'	76°31.149'	56.56013 N	76.51915 W	Shrub tundra	SAMN31439151	SRR22031906	12520	6.3078	0.996035	0.903687	28.9252	1075

### Sheet: Table_S2
Dataset	Variation	DF	Sum of squares	R2	F	p-value
16S	Habitat	1	0.2811	0.04522	2.8414	1
	Residual	60	5.9353	0.95478
	Total	61	6.2163	1
nifH	Habitat	1	0.472	0.04537	3.4691	1
	Residual	73	9.932	0.95463
	Total	74	10.404	1
Habitat (forest tundra, shrub tundra). DF = degrees of freedom. Plots were included as strata.
